# Functional Profiling of a Human Odorant Receptor Using Olfactory Cilia Links its Activation to Odor Quality

**DOI:** 10.64898/2026.09.23.753647

**Authors:** Eugene Lempert, Masayo Omura, Raena Mina, Paul Feinstein

## Abstract

The mechanism governing singular odorant receptor (OR) gene choice restricts each olfactory sensory neuron (OSN) to expressing a single OR allele from a repertoire of more than 1,100 receptor genes. Consequently, only a small fraction of OSNs express any given OR, limiting studies of OR function, axonal wiring, and odor coding. Here, we show that multimerizing a 21-bp homeodomain enhancer dramatically increases the probability of receptor choice. We engineered a single-copy Olfr151 minigene carrying a 9×21 enhancer and the human odorant receptor OR10G4, integrated at a genomic site distant from all endogenous OR clusters. This transgene drives singular OR10G4 expression in approximately 75% of OSNs and is accompanied by widespread reductions in endogenous Class I, Class II, and TAAR receptor transcripts and proteins, indicating that cis-regulatory elements govern the probability of OR selection. The abundance of OR10G4-expressing cilia enabled highly sensitive ligand screening using CELIA (Cilia-based Evaluation of Ligands and receptor InterActions). Profiling guaiacol derivatives revealed a strong correspondence among receptor activation, cAMP production, and published human psychophysical responses. Although OR10G4 responds to guaiacol-related odorants, multiple canonical vanilla odorants failed to activate the receptor, arguing against a primary role in vanilla perception. Instead, the lowest EC50 ligands were enriched for compounds human subjects described as smoky. Together, these findings link activation of a single human odorant receptor to a defined perceptual odor-quality dimension and establish a general strategy for decoding the molecular basis of human odor perception.
