## Supplemental Table 3 for "Functional Profiling of a Human Odorant Receptor Using Olfactory Cilia Links its Activation to Odor Quality"

	Genotype	mOSN: Multiple ORs Detected?	mOSN: OR10G4 Detected?	Total mOSN Number	OR_Group	OR_Count_Category	mOSN: High Multiple	mOSN: High/Intermediate	mOSN: High	mOSN: Intermediate Multiple	mOSN: Intermediate	mOSN: Low
1	OR10G4	FALSE	FALSE	30	Endogenous OR	High	0	0	26	0	0	0
2	OR10G4	FALSE	FALSE	30	Endogenous OR	Intermediate	0	0	0	0	3	0
3	OR10G4	FALSE	FALSE	30	Endogenous OR	Low	0	0	0	0	0	1
4	OR10G4	TRUE	FALSE	14	Endogenous OR	High	0	4	7	0	0	0
5	OR10G4	TRUE	FALSE	14	Endogenous OR	Intermediate	0	4	0	2	2	0
6	OR10G4	TRUE	FALSE	14	Endogenous OR	Low	0	2	7	0	2	0
7	OR10G4	TRUE	TRUE	414	Endogenous OR	High	91	206	38	0	0	0
8	OR10G4	TRUE	TRUE	414	Endogenous OR	Intermediate	3	58	0	45	7	0
9	OR10G4	TRUE	TRUE	414	Endogenous OR	Low	20	64	120	12	15	5
10	OR10G4	TRUE	TRUE	414	OR10G4	High	91	38	95	0	0	0
11	OR10G4	TRUE	TRUE	414	OR10G4	Intermediate	0	205	0	37	12	0
12	OR10G4	TRUE	TRUE	414	OR10G4	Low	0	1	38	1	7	3
13	OR10G4	FALSE	TRUE	528	OR10G4	High	0	0	358	0	0	0
14	OR10G4	FALSE	TRUE	528	OR10G4	Intermediate	0	0	0	0	49	0
15	OR10G4	FALSE	TRUE	528	OR10G4	Low	0	0	0	0	0	7
16	WT	FALSE	FALSE	152	Endogenous OR	High	0	0	140	0	0	0
17	WT	FALSE	FALSE	152	Endogenous OR	Intermediate	0	0	0	0	3	0
18	WT	FALSE	FALSE	152	Endogenous OR	Low	0	0	0	0	0	9
19	WT	TRUE	FALSE	231	Endogenous OR	High	0	21	181	0	0	0
20	WT	TRUE	FALSE	231	Endogenous OR	Intermediate	0	24	0	8	24	0
21	WT	TRUE	FALSE	231	Endogenous OR	Low	0	25	287	6	36	2
