## Supplemental Table 7 for "Functional Profiling of a Human Odorant Receptor Using Olfactory Cilia Links its Activation to Odor Quality"

### Sheet: Genotyping primers
Name	sequence (5'-3')	position	amplicon size
A -forward	AAGGCCTCTGAAACCCTAAG	Olfr151 intron	213 bp
A -reverse	TGTCACGAGGCTGGCGTTTG	OR10G4-CDS-5' side
B-forward	TGTGCCTCCCACTGTATTGTG	OR10G4-CDS-3' side	248 bp
B-reverse	GGGGGCGGAATTCTTAATTAA	IRES-5'side
C-forward	GTTCAGGTTGTCCTTGCGCTTG	IRES-3'side	265 bp
C-reverse	ACCCCAGTGCCACGTTGTGAG	MylParm
D-forward	GAGAAGCGCGATCACATGGTCCT	GCaMP	169 bp
D-reverse	CGTTTACGTCGCCGTCCAGCTC	GCaMP
E-forward	TGAGTTCCTGACAATGATGGC	GCaMP	406 bp
E-reverse	CAAGGAGATTGGCCTTGAGCC	Olfr151-3'UTR
F-forward	CTCATTAAAAAGTTATGTGCTAGCA	Mbnl1	96 bp
F-reverse	CTAATCAATACCGATTGCACCACC	9x21
